# Complex multiple introductions drive fall armyworm invasions into Asia and Australia

**DOI:** 10.1101/2022.06.11.495773

**Authors:** R Rane, TK Walsh, P Lenancker, A Gock, TH Dao, VL Nguyen, TN Khin, D Amalin, K Chittarath, M Faheem, S Annamalai, SS Thanarajoo, YA Trisyono, S Khay, J Kim, L Kuniata, K Powell, A Kalyebi, MH Otim, K Nam, E d’Alençon, KHJ Gordon, WT Tay

## Abstract

The fall armyworm (FAW) *Spodoptera frugiperda* is thought to have undergone a rapid ‘west-to-east’ spread since 2016 when it was first identified in western Africa. Between 2018 and 2020, it was also recorded from South Asia (SA), Southeast Asia (SEA), East Asia (EA), and Pacific/Australia (PA). Population genomic analyses enabled the understanding of pathways, population sources, and gene flow in this notorious agricultural pest species. Using neutral single nucleotide polymorphic (SNP) DNA markers, we detected genome introgression that suggested most populations were overwhelmingly C- and R-strain hybrids. SNP and mitochondrial DNA markers identified multiple introductions that were most parsimoniously explained by anthropogenic-assisted spread, i.e., associated with international trade of live/fresh plants and plant products, and involved ‘bridgehead populations’ in countries to enable successful pest establishment in neighbouring countries. Distinct population genomic signatures between Myanmar and China do not support the ‘African origin spread’ nor the ‘Myanmar source population to China’ hypotheses. Significant genetic differentiation between populations from different Australian states supported multiple pathways involving distinct SEA populations. Our study identified Asia as a biosecurity hotspot and a FAW genetic melting pot, and demonstrated the use of genome analysis to disentangle preventable human-assisted pest introductions from unpreventable natural pest spread.
