## Supplementary material for "Complex multiple introductions drive fall armyworm invasions into Asia and Australia": Table S2

### Sheet: Sheet1
Complex multiple introductions drive fall armyworm invasions into Asia and Australia
Rane R1†, Walsh TK2†, Lenancker P3, Gock A2, Hang DT4, Liem NV4, Khin TN5, Amalin D6, Chittarath K7, Faheem M8, Sivapragasam A8, Thanarajoo SS8, Trisyono YA9, Khay S10, Kim J11, Kuniata L12, Powell K3, Kalyebi A13, Otim MH14, Nam K15, d’Alençon E15, Gordon KHJ 2, Tay WT2†
1. CSIRO, 343 Royal Parade, Parkville, VIC 3052, Australia
2. CSIRO, Black Mountain Laboratories, Clunies Ross Street, ACT 2601, Australia
3. Sugar Research Australia, 71378 Bruce Highway, Gordonvale, QLD 4865, Australia
4. Plant Protection Research Institute, Vietnam
5. Department of Agricultural Research, Myanmar
6. Department of Biology, De La Salle University, Philippines
7. Plant Protection Center, Department of Agriculture, Lao PDR
8. CAB International Southeast Asia, Malaysia
9. Department of Plant Protection, Faculty of Agriculture, Universitas Gadjah Mada, Indonesia
10. Plant Protection Division of CARDI, Ministry of Agriculture, Forestry and Fisheries, Cambodia
11. College of Agriculture and Life Science, Kangwon National University, Republic of Korea
12. New Britain Palm Oil, Ramu Agri Industry Ltd., Papua New Guinea
13. AJSK, P.O Box 16761, Kampala, Uganda.
14. National Crops Resources Research Institute, Namulonge, Kampala, Uganda
15. DGIMI, Université Montpellier, INRAE, Montpellier, France
† Applied BioSciences, Macquarie University, NSW, Australia
Table S2: Mitochondrial DNA genomes of Spodoptera frugiperda samples from: Southeast Asia (SEA) (Malaysia, Philippines, Myanmar, Vietnam, Lao PDR); Pacific/Australia (PA) (Papua New Guinea, Australia), and East Asia (EA) (South Korea). R-Strain and C-Strain are identified based on COI gene identity. For details of populations refer to main text and Table S1. Assembled and annotated mitogenomes ar…
	Sample ID	Geographic region	Country	State/Province	Location	Strain
1	Mal_SP1_mtG	Southeast Asia	Malaysia	Penang	Seberang Perai	C
2	Mal_SP2_mtG	Southeast Asia	Malaysia	Penang	Seberang Perai	C
3	Mal_SP3_mtG	Southeast Asia	Malaysia	Penang	Seberang Perai	C
4	Mal_SP4_mtG	Southeast Asia	Malaysia	Penang	Seberang Perai	C
5	Mal_SPA5_mtG	Southeast Asia	Malaysia	Penang	Seberang Perai	R
6	Mal_SPA1_mtG	Southeast Asia	Malaysia	Penang	Seberang Perai	C
7	Mal_SPA2_mtG	Southeast Asia	Malaysia	Penang	Seberang Perai	C
8	Mal_SPA3_mtG	Southeast Asia	Malaysia	Penang	Seberang Perai	R
9	Mal_SPA5_mtG	Southeast Asia	Malaysia	Penang	Seberang Perai	R
10	Mal_C01_mtG	Southeast Asia	Malaysia	Kedah	Changlun	R
11	Mal_C02_mtG	Southeast Asia	Malaysia	Kedah	Changlun	R
12	Mal_C03_mtG	Southeast Asia	Malaysia	Kedah	Changlun	R
13	Mal_C04_mtG	Southeast Asia	Malaysia	Kedah	Changlun	R
14	Mal_C05_mtG	Southeast Asia	Malaysia	Kedah	Changlun	R
15	Mal_C06_mtG	Southeast Asia	Malaysia	Kedah	Changlun	R
16	Mal_C07_mtG	Southeast Asia	Malaysia	Kedah	Changlun	R
17	Mal_C08_mtG	Southeast Asia	Malaysia	Kedah	Changlun	R
18	Mal_C09_mtG	Southeast Asia	Malaysia	Kedah	Changlun	R
19	Mal_L01_mtG	Southeast Asia	Malaysia	Johor	Labis	R
20	Mal_L02_mtG	Southeast Asia	Malaysia	Johor	Labis	R
21	Mal_L03_mtG	Southeast Asia	Malaysia	Johor	Labis	R
22	Mal_L04_mtG	Southeast Asia	Malaysia	Johor	Labis	R
23	Mal_L05_mtG	Southeast Asia	Malaysia	Johor	Labis	R
24	Mal_L06_mtG	Southeast Asia	Malaysia	Johor	Labis	C
25	Mal_L07_mtG	Southeast Asia	Malaysia	Johor	Labis	C
26	Mal_L08_mtG	Southeast Asia	Malaysia	Johor	Labis	C
27	Mal_L09_mtG	Southeast Asia	Malaysia	Johor	Labis	R
28	Mal_L10_mtG	Southeast Asia	Malaysia	Johor	Labis	R
29	Phil_02_mtG	Southeast Asia	Philippines	Batangas	Lipa City	R
30	Phil_03_mtG	Southeast Asia	Philippines	Batangas	Lipa City	R
31	Phil_05_mtG	Southeast Asia	Philippines	Batangas	Lipa City	R
32	Phil_06_mtG	Southeast Asia	Philippines	Batangas	Lipa City	R
33	Phil_07_mtG	Southeast Asia	Philippines	Batangas	Lipa City	C
34	Phil_08_mtG	Southeast Asia	Philippines	Batangas	Lipa City	R
35	Phil_10_mtG	Southeast Asia	Philippines	Batangas	Lipa City	R
36	Phil_11_mtG	Southeast Asia	Philippines	Batangas	Lipa City	R
37	Phil_12_mtG	Southeast Asia	Philippines	Batangas	Lipa City	R
38	Phil_13_mtG	Southeast Asia	Philippines	Batangas	Lipa City	R
39	Phil_15_mtG	Southeast Asia	Philippines	Batangas	Lipa City	R
40	Phil_16_mtG	Southeast Asia	Philippines	Batangas	Lipa City	R
41	Phil_17_mtG	Southeast Asia	Philippines	Batangas	Lipa City	R
42	Phil_18_mtG	Southeast Asia	Philippines	Batangas	Lipa City	R
43	Phil_19_mtG	Southeast Asia	Philippines	Batangas	Lipa City	R
44	Phil_21_mtG	Southeast Asia	Philippines	Batangas	Lipa City	C
45	Phil_22_mtG	Southeast Asia	Philippines	Batangas	Lipa City	C
46	Phil_23_mtG	Southeast Asia	Philippines	Batangas	Lipa City	C
47	Phil_24_mtG	Southeast Asia	Philippines	Batangas	Lipa City	C
48	Phil_35_mtG	Southeast Asia	Philippines	Batangas	Lipa City	C
49	Mym_AB1_mtG	Southeast Asia	Myanmar	Southern Shan State	Aungban Research Farm (AB)	R
50	Mym_AB2_mtG	Southeast Asia	Myanmar	Southern Shan State	Aungban Research Farm (AB)	C
51	Mym_AB3_mtG	Southeast Asia	Myanmar	Southern Shan State	Aungban Research Farm (AB)	R
52	Mym_KPT1_mtG	Southeast Asia	Myanmar	Magwe Region	Kimpoungtaung Research Farm (KPT)	R
53	Mym_KPT2_mtG	Southeast Asia	Myanmar	Magwe Region	Kimpoungtaung Research Farm (KPT)	R
54	Mym_KPT3_mtG	Southeast Asia	Myanmar	Magwe Region	Kimpoungtaung Research Farm (KPT)	C
55	Mym_KT1_mtG	Southeast Asia	Myanmar	Eastern Shan State	Kengtung Research Farm (KT)	C
56	Mym_KT2_mtG	Southeast Asia	Myanmar	Eastern Shan State	Kengtung Research Farm (KT)	R
57	Mym_KT3_mtG	Southeast Asia	Myanmar	Eastern Shan State	Kengtung Research Farm (KT)	C
58	Mym_TK1_mtG	Southeast Asia	Myanmar	Naypyitaw	Tatkone Research Farm (TK)	C
59	Mym_TK2_mtG	Southeast Asia	Myanmar	Naypyitaw	Tatkone Research Farm (TK)	R
60	Mym_WAX1_mtG	Southeast Asia	Myanmar	Naypyitaw		R
61	Mym_WAX2_mtG	Southeast Asia	Myanmar	Naypyitaw		C
62	Mym_WAX3_mtG	Southeast Asia	Myanmar	Naypyitaw		C
63	Mym_YZ1_mtG	Southeast Asia	Myanmar	Naypyitaw	Yezin	C
64	Mym_YZ1_mtG	Southeast Asia	Myanmar	Naypyitaw	Yezin	R
65	Mym_YZ1_mtG	Southeast Asia	Myanmar	Naypyitaw	Yezin	C
66	PNG_P01_mtG	Pacific/Australia	Papua New Guinea	Madang Province	Ramu Sugar Estate	R
67	PNG_P02_mtG	Pacific/Australia	Papua New Guinea	Madang Province	Ramu Sugar Estate	R
68	PNG_P04_mtG	Pacific/Australia	Papua New Guinea	Madang Province	Ramu Sugar Estate	R
69	PNG_P05_mtG	Pacific/Australia	Papua New Guinea	Madang Province	Ramu Sugar Estate	R
70	PNG_P06_mtG	Pacific/Australia	Papua New Guinea	Madang Province	Ramu Sugar Estate	R
71	PNG_P07_mtG	Pacific/Australia	Papua New Guinea	Madang Province	Ramu Sugar Estate	R
72	PNG_P08_mtG	Pacific/Australia	Papua New Guinea	Madang Province	Ramu Sugar Estate	R
73	PNG_P09_mtG	Pacific/Australia	Papua New Guinea	Madang Province	Ramu Sugar Estate	R
74	PNG_P10_mtG	Pacific/Australia	Papua New Guinea	Madang Province	Ramu Sugar Estate	R
75	PNG_P11_mtG	Pacific/Australia	Papua New Guinea	Madang Province	Ramu Sugar Estate	R
76	PNG_P12_mtG	Pacific/Australia	Papua New Guinea	Madang Province	Ramu Sugar Estate	R
77	PNG_P13_mtG	Pacific/Australia	Papua New Guinea	Madang Province	Ramu Sugar Estate	R
78	PNG_P14_mtG	Pacific/Australia	Papua New Guinea	Madang Province	Ramu Sugar Estate	R
79	PNG_P15_mtG	Pacific/Australia	Papua New Guinea	Madang Province	Ramu Sugar Estate	R
80	PNG_P16_mtG	Pacific/Australia	Papua New Guinea	Madang Province	Ramu Sugar Estate	R
81	PNG_P17_mtG	Pacific/Australia	Papua New Guinea	Central Province	Yule Island Junction	R
82	Vie_04_mtG	Southeast Asia	Vietnam	Nghe An	Nam Dan	R
83	Vie_09_mtG	Southeast Asia	Vietnam	Nam Dinh	Nam Truc	C
84	Vie_11_mtG	Southeast Asia	Vietnam	Ha Noi	Gia Lam	R
85	Vie_12_mtG	Southeast Asia	Vietnam	Lao Cai	Sa Pa	R
86	Vie_13_mtG	Southeast Asia	Vietnam	Hoa Binh	Cao Phong	R
87	Vie_14_mtG	Southeast Asia	Vietnam	Ha Noi	Soc Son	C
88	Vie_15_mtG	Southeast Asia	Vietnam	Hoa Binh	Hoa Binh town	C
89	Vie_16_mtG	Southeast Asia	Vietnam	Ha Noi	Dan Phuong	R
90	Vie_17_mtG	Southeast Asia	Vietnam	Ninh Binh	Tam Diep	R
91	Vie_19_mtG	Southeast Asia	Vietnam	Son La	Van Ho	C
92	Vie_20_mtG	Southeast Asia	Vietnam	Ha Noi	Dong Anh	C
93	Lao_02_mtG	Southeast Asia	Lao People's Democratic Republic	Vientiane		R
94	Lao_03_mtG	Southeast Asia	Lao People's Democratic Republic	Vientiane		C
95	Lao_04_mtG	Southeast Asia	Lao People's Democratic Republic	Vientiane		R
96	Lao_05_mtG	Southeast Asia	Lao People's Democratic Republic	Vientiane		R
97	Lao_06_mtG	Southeast Asia	Lao People's Democratic Republic	Xiengkhouang		R
98	Lao_07_mtG	Southeast Asia	Lao People's Democratic Republic	Xiengkhouang		C
99	Lao_09_mtG	Southeast Asia	Lao People's Democratic Republic	Xiengkhouang		R
100	Lao_10_mtG	Southeast Asia	Lao People's Democratic Republic	Xiengkhouang		R
101	Lao_11_mtG	Southeast Asia	Lao People's Democratic Republic	Xiengkhouang		C
102	Lao_12_mtG	Southeast Asia	Lao People's Democratic Republic	Xiengkhouang		C
103	Lao_13_mtG	Southeast Asia	Lao People's Democratic Republic	Xiengkhouang		R
104	Lao_14_mtG	Southeast Asia	Lao People's Democratic Republic	Xiengkhouang		R
105	Lao_15_mtG	Southeast Asia	Lao People's Democratic Republic	Xiengkhouang		R
106	Lao_16_mtG	Southeast Asia	Lao People's Democratic Republic	Xiengkhouang		R
107	Lao_17_mtG	Southeast Asia	Lao People's Democratic Republic	Champasak		R
108	Lao_19_mtG	Southeast Asia	Lao People's Democratic Republic	Champasak		C
109	Lao_20_mtG	Southeast Asia	Lao People's Democratic Republic	Champasak		R
110	Lao_21_mtG	Southeast Asia	Lao People's Democratic Republic	Champasak		R
111	RoK_MF4-1_mtG	East Asia	South Korea	Milyang (MF)		R
112	RoK_MF4-2_mtG	East Asia	South Korea	Milyang (MF)		R
113	RoK_MF4-3_mtG	East Asia	South Korea	Milyang (MF)		R
114	RoK_MF4-4_mtG	East Asia	South Korea	Milyang (MF)		R
115	RoK_MF4-5_mtG	East Asia	South Korea	Milyang (MF)		R
116	RoK_MF4-6_mtG	East Asia	South Korea	Milyang (MF)		R
117	RoK_MF4-7_mtG	East Asia	South Korea	Milyang (MF)		R
118	RoK_Gr_mtG	East Asia	South Korea	Goryong (GR)		R
119	RoK_Mn_mtG	East Asia	South Korea	Haenam (MN)		R
120	RoK_MY-1_mtG	East Asia	South Korea	Milyang (MY)		C
121	RoK_MY-2_mtG	East Asia	South Korea	Milyang (MY)		C
122	RoK_MA_mtG	East Asia	South Korea	Muan (MA)		R
123	QLD_Bur_01_mtG	Pacific/Australia	Australia	Queensland	Burdekin	R
124	QLD_Bur_02_mtG	Pacific/Australia	Australia	Queensland	Burdekin	R
125	QLD_Bur_03_mtG	Pacific/Australia	Australia	Queensland	Burdekin	R
126	QLD_Bur_04_mtG	Pacific/Australia	Australia	Queensland	Burdekin	R
127	QLD_Bur_05_mtG	Pacific/Australia	Australia	Queensland	Burdekin	R
128	QLD_Bur_06_mtG	Pacific/Australia	Australia	Queensland	Burdekin	R
129	QLD_Bur_07_mtG	Pacific/Australia	Australia	Queensland	Burdekin	R
130	QLD_Bur_08_mtG	Pacific/Australia	Australia	Queensland	Burdekin	R
131	QLD_Bur_09_mtG	Pacific/Australia	Australia	Queensland	Burdekin	R
132	QLD_Bur_10_mtG	Pacific/Australia	Australia	Queensland	Burdekin	R
133	QLD_Bur_11_mtG	Pacific/Australia	Australia	Queensland	Burdekin	R
134	QLD_Bur_12_mtG	Pacific/Australia	Australia	Queensland	Burdekin	R
135	QLD_Bur_13_mtG	Pacific/Australia	Australia	Queensland	Burdekin	R
136	QLD_Bur_14_mtG	Pacific/Australia	Australia	Queensland	Burdekin	R
137	QLD_Bur_15_mtG	Pacific/Australia	Australia	Queensland	Burdekin	R
138	QLD_Bur_16_mtG	Pacific/Australia	Australia	Queensland	Burdekin	R
139	QLD_Bur_17_mtG	Pacific/Australia	Australia	Queensland	Burdekin	R
140	QLD_Bur_18_mtG	Pacific/Australia	Australia	Queensland	Burdekin	R
141	QLD_Bur_19_mtG	Pacific/Australia	Australia	Queensland	Burdekin	R
142	QLD_Bur_20_mtG	Pacific/Australia	Australia	Queensland	Burdekin	R
143	QLD_Bur_21_mtG	Pacific/Australia	Australia	Queensland	Burdekin	R
144	QLD_Bur_22_mtG	Pacific/Australia	Australia	Queensland	Burdekin	R
145	QLD_Bur_23_mtG	Pacific/Australia	Australia	Queensland	Burdekin	R
146	QLD_Bur_24_mtG	Pacific/Australia	Australia	Queensland	Burdekin	R
147	QLD_Bur_25_mtG	Pacific/Australia	Australia	Queensland	Burdekin	R
148	QLD_Bur_26_mtG	Pacific/Australia	Australia	Queensland	Burdekin	R
149	QLD_Bur_27_mtG	Pacific/Australia	Australia	Queensland	Burdekin	R
150	QLD_Bur_28_mtG	Pacific/Australia	Australia	Queensland	Burdekin	R
151	QLD_Bur_31_mtG	Pacific/Australia	Australia	Queensland	Burdekin	R
152	QLD_Str_63_mtG	Pacific/Australia	Australia	Queensland	Strathmore	R
153	QLD_Str_64_mtG	Pacific/Australia	Australia	Queensland	Strathmore	R
154	QLD_Str_65_mtG	Pacific/Australia	Australia	Queensland	Strathmore	R
155	QLD_Str_66_mtG	Pacific/Australia	Australia	Queensland	Strathmore	R
156	QLD_Str_67_mtG	Pacific/Australia	Australia	Queensland	Strathmore	R
157	QLD_Str_68_mtG	Pacific/Australia	Australia	Queensland	Strathmore	R
158	QLD_Str_69_mtG	Pacific/Australia	Australia	Queensland	Strathmore	R
159	QLD_Str_70_mtG	Pacific/Australia	Australia	Queensland	Strathmore	R
160	QLD_Str_71_mtG	Pacific/Australia	Australia	Queensland	Strathmore	R
161	QLD_Str_72_mtG	Pacific/Australia	Australia	Queensland	Strathmore	R
162	QLD_Str_73_mtG	Pacific/Australia	Australia	Queensland	Strathmore	R
163	QLD_Str_74_mtG	Pacific/Australia	Australia	Queensland	Strathmore	R
164	QLD_Str_75_mtG	Pacific/Australia	Australia	Queensland	Strathmore	R
165	QLD_Str_76_mtG	Pacific/Australia	Australia	Queensland	Strathmore	R
166	QLD_Str_77_mtG	Pacific/Australia	Australia	Queensland	Strathmore	R
167	QLD_Str_78_mtG	Pacific/Australia	Australia	Queensland	Strathmore	R
168	QLD_Str_79_mtG	Pacific/Australia	Australia	Queensland	Strathmore	R
169	QLD_Str_80_mtG	Pacific/Australia	Australia	Queensland	Strathmore	R
170	QLD_Str_81_mtG	Pacific/Australia	Australia	Queensland	Strathmore	R
171	QLD_Str_82_mtG	Pacific/Australia	Australia	Queensland	Strathmore	R
172	QLD_Str_83_mtG	Pacific/Australia	Australia	Queensland	Strathmore	R
173	QLD_Str_84_mtG	Pacific/Australia	Australia	Queensland	Strathmore	R
174	QLD_Str_85_mtG	Pacific/Australia	Australia	Queensland	Strathmore	R
175	QLD_Str_86_mtG	Pacific/Australia	Australia	Queensland	Strathmore	R
176	QLD_Str_87_mtG	Pacific/Australia	Australia	Queensland	Strathmore	R
177	QLD_Str_88_mtG	Pacific/Australia	Australia	Queensland	Strathmore	R
178	QLD_Str_89_mtG	Pacific/Australia	Australia	Queensland	Strathmore	R
179	QLD_Str_90_mtG	Pacific/Australia	Australia	Queensland	Strathmore	R
180	QLD_Str_91_mtG	Pacific/Australia	Australia	Queensland	Strathmore	R
181	QLD_Str_92_mtG	Pacific/Australia	Australia	Queensland	Strathmore	R
182	QLD_WRS_32_mtG	Pacific/Australia	Australia	Queensland	Walkamin Research Station	R
183	QLD_WRS_33_mtG	Pacific/Australia	Australia	Queensland	Walkamin Research Station	R
184	QLD_WRS_36_mtG	Pacific/Australia	Australia	Queensland	Walkamin Research Station	R
185	QLD_WRS_37_mtG	Pacific/Australia	Australia	Queensland	Walkamin Research Station	R
186	QLD_WRS_38_mtG	Pacific/Australia	Australia	Queensland	Walkamin Research Station	R
187	QLD_WRS_39_mtG	Pacific/Australia	Australia	Queensland	Walkamin Research Station	R
188	QLD_WRS_40_mtG	Pacific/Australia	Australia	Queensland	Walkamin Research Station	R
189	QLD_WRS_41_mtG	Pacific/Australia	Australia	Queensland	Walkamin Research Station	R
190	QLD_WRS_42_mtG	Pacific/Australia	Australia	Queensland	Walkamin Research Station	R
191	QLD_WRS_43_mtG	Pacific/Australia	Australia	Queensland	Walkamin Research Station	R
192	QLD_WRS_44_mtG	Pacific/Australia	Australia	Queensland	Walkamin Research Station	R
193	QLD_WRS_45_mtG	Pacific/Australia	Australia	Queensland	Walkamin Research Station	R
194	QLD_WRS_46_mtG	Pacific/Australia	Australia	Queensland	Walkamin Research Station	R
195	QLD_WRS_47_mtG	Pacific/Australia	Australia	Queensland	Walkamin Research Station	R
196	QLD_WRS_48_mtG	Pacific/Australia	Australia	Queensland	Walkamin Research Station	R
197	QLD_WRS_49_mtG	Pacific/Australia	Australia	Queensland	Walkamin Research Station	R
198	QLD_WRS_50_mtG	Pacific/Australia	Australia	Queensland	Walkamin Research Station	R
199	QLD_WRS_51_mtG	Pacific/Australia	Australia	Queensland	Walkamin Research Station	R
200	QLD_WRS_52_mtG	Pacific/Australia	Australia	Queensland	Walkamin Research Station	R
201	QLD_WRS_53_mtG	Pacific/Australia	Australia	Queensland	Walkamin Research Station	R
202	QLD_WRS_55_mtG	Pacific/Australia	Australia	Queensland	Walkamin Research Station	R
203	QLD_WRS_56_mtG	Pacific/Australia	Australia	Queensland	Walkamin Research Station	R
204	QLD_WRS_58_mtG	Pacific/Australia	Australia	Queensland	Walkamin Research Station	R
205	QLD_WRS_60_mtG	Pacific/Australia	Australia	Queensland	Walkamin Research Station	R
206	QLD_WRS_61_mtG	Pacific/Australia	Australia	Queensland	Walkamin Research Station	R
207	QLD_WRS_62_mtG	Pacific/Australia	Australia	Queensland	Walkamin Research Station	R
208	NSW_WeW_1_mtG	Pacific/Australia	Australia	New South Wales	Wee Waa	R
209	NSW_WeW_2_mtG	Pacific/Australia	Australia	New South Wales	Wee Waa	R
210	NSW_WeW_3_mtG	Pacific/Australia	Australia	New South Wales	Wee Waa	R
211	NSW_WeW_4_mtG	Pacific/Australia	Australia	New South Wales	Wee Waa	R
212	NSW_WeW_5_mtG	Pacific/Australia	Australia	New South Wales	Wee Waa	R
213	NSW_WeW_6_mtG	Pacific/Australia	Australia	New South Wales	Wee Waa	R
214	NSW_WeW_7_mtG	Pacific/Australia	Australia	New South Wales	Wee Waa	R
215	NSW_WeW_8_mtG	Pacific/Australia	Australia	New South Wales	Wee Waa	R
216	QLD_Mac_2_mtG	Pacific/Australia	Australia	Queensland	Mackay	R
217	QLD_Mac_3_mtG	Pacific/Australia	Australia	Queensland	Mackay	R
218	QLD_Mac_4_mtG	Pacific/Australia	Australia	Queensland	Mackay	R
219	QLD_Mac_5_mtG	Pacific/Australia	Australia	Queensland	Mackay	R
220	QLD_Mac_6_mtG	Pacific/Australia	Australia	Queensland	Mackay	R
221	QLD_Mac_7_mtG	Pacific/Australia	Australia	Queensland	Mackay	R
222	QLD_Mac_8_mtG	Pacific/Australia	Australia	Queensland	Mackay	R
223	NT_Blu_3_mtG	Pacific/Australia	Australia	Northern Territory	Blue's Farm	R
224	NT_Blu_4_mtG	Pacific/Australia	Australia	Northern Territory	Blue's Farm	R
225	NT_Blu_5_mtG	Pacific/Australia	Australia	Northern Territory	Blue's Farm	R
226	NT_Blu_6_mtG	Pacific/Australia	Australia	Northern Territory	Blue's Farm	R
227	NT_Blu_7_mtG	Pacific/Australia	Australia	Northern Territory	Blue's Farm	R
228	NT_Blu_8_mtG	Pacific/Australia	Australia	Northern Territory	Blue's Farm	R
229	WA_Kun_1_mtG	Pacific/Australia	Australia	Western Australia	Kununurra 'SF20-4'	R
230	WA_Kun_3_mtG	Pacific/Australia	Australia	Western Australia	Kununurra 'SF20-4'	R
231	WA_Kun_4_mtG	Pacific/Australia	Australia	Western Australia	Kununurra 'SF20-4'	R
232	WA_Kun_5_mtG	Pacific/Australia	Australia	Western Australia	Kununurra 'SF20-4'	R
233	WA_Kun_6_mtG	Pacific/Australia	Australia	Western Australia	Kununurra 'SF20-4'	R
234	WA_Kun_7_mtG	Pacific/Australia	Australia	Western Australia	Kununurra 'SF20-4'	R
235	WA_Kun_10_mtG	Pacific/Australia	Australia	Western Australia	Kununurra 'SF20-4'	R
236	WA_Kun_11_mtG	Pacific/Australia	Australia	Western Australia	Kununurra 'SF20-4'	R
237	WA_Kun_12_mtG	Pacific/Australia	Australia	Western Australia	Kununurra 'SF20-4'	R
238	WA_Kun_13_mtG	Pacific/Australia	Australia	Western Australia	Kununurra 'SF20-4'	R
239	WA_Kun_14_mtG	Pacific/Australia	Australia	Western Australia	Kununurra 'SF20-4'	R
240	WA_Kun_15_mtG	Pacific/Australia	Australia	Western Australia	Kununurra 'SF20-4'	R
241	WA_Kun_16_mtG	Pacific/Australia	Australia	Western Australia	Kununurra 'SF20-4'	R
242	WA_Kun_17_mtG	Pacific/Australia	Australia	Western Australia	Kununurra 'SF20-4'	R
243	WA_Kun_18_mtG	Pacific/Australia	Australia	Western Australia	Kununurra 'SF20-4'	R
244	WA_Kun_19_mtG	Pacific/Australia	Australia	Western Australia	Kununurra 'SF20-4'	R
245	WA_Kun_20_mtG	Pacific/Australia	Australia	Western Australia	Kununurra 'SF20-4'	R
246	WA_KB1_105_mtG	Pacific/Australia	Australia	Western Australia	Kununurra 'KB1'	R
247	WA_KB1_106_mtG	Pacific/Australia	Australia	Western Australia	Kununurra 'KB1'	R
248	WA_KB1_107_mtG	Pacific/Australia	Australia	Western Australia	Kununurra 'KB1'	R
249	WA_KB1_109_mtG	Pacific/Australia	Australia	Western Australia	Kununurra 'KB1'	R
250	WA_KB1_110_mtG	Pacific/Australia	Australia	Western Australia	Kununurra 'KB1'	R
251	WA_KB1_201_mtG	Pacific/Australia	Australia	Western Australia	Kununurra 'KB1'	R
252	WA_KB1_202_mtG	Pacific/Australia	Australia	Western Australia	Kununurra 'KB1'	R
253	WA_KB1_204_mtG	Pacific/Australia	Australia	Western Australia	Kununurra 'KB1'	R
254	WA_KB2_101_mtG	Pacific/Australia	Australia	Western Australia	Kununurra 'KB2'	R
255	WA_KB2_103_mtG	Pacific/Australia	Australia	Western Australia	Kununurra 'KB2'	R
256	WA_KB2_104_mtG	Pacific/Australia	Australia	Western Australia	Kununurra 'KB2'	R
257	WA_KB2_105_mtG	Pacific/Australia	Australia	Western Australia	Kununurra 'KB2'	R
258	WA_KB2_106_mtG	Pacific/Australia	Australia	Western Australia	Kununurra 'KB2'	R
259	WA_KB2_107_mtG	Pacific/Australia	Australia	Western Australia	Kununurra 'KB2'	R
260	WA_KB2_109_mtG	Pacific/Australia	Australia	Western Australia	Kununurra 'KB2'	R
